# Population genome sequencing of the scab fungal species *Venturia inaequalis*, *Venturia pirina*, *Venturia aucupariae* and *Venturia asperata*

**DOI:** 10.1101/477216

**Authors:** Bruno Le Cam, Dan Sargent, Jérôme Gouzy, Joëlle Amselem, Marie-Noëlle Bellanger, Olivier Bouchez, Spencer Brown, Valérie Caffier, Marie De Gracia, Robert Debuchy, Ludovic Duvaux, Thibaut Payen, Mélanie Sannier, Jason Shiller, Jérôme Collemare, Christophe Lemaire

**Affiliations:** IRHS, INRA, Université d’Angers, Agrocampus-Ouest, SFR 4207 QuaSaV, 49071, Beaucouzé, France; Research and Innovation Centre, Fondazione Edmund Mach, via Mach 1, 38010, San Michele All’adige, TN, Italy; UMR 2594, Laboratoire Interactions Plantes Micro-organismes [LIPM], INRA, CNRS, Castanet-Tolosan, France; Unité de Recherche Génomique Informatique [URGI], INRA, Université Paris-Saclay, 78026, Versailles, France.; US1426, INRA, GeT-PlaGe, Genotoul, Castanet-Tolosan, France.; UMR 8298, Institute for Integrative Biology of the Cell (I2BC), CEA, CNRS, Université Paris-Sud, 91405 Orsay, France; UMR 8621, Institut de Génétique et Microbiologie CNRS, Université Paris-Sud, 91405 Orsay, France; Westerdijk Fungal Biodiversity Institute, 3584 CT, Utrecht, The Netherlands

**Keywords:** Venturia, Fusicladium, formae specialis, transposable elements, effectors, apple scab, apple, pear

## Abstract

The *Venturia* genus comprises fungal species that are pathogens on *Rosaceae* host plants, including *V. inaequalis* and *V. asperata* on apple, *V. aucupariae* on sorbus and *V. pirina* on pear. Although the genetic structure of *V. inaequalis* populations has been investigated in detail, genomic features underlying these subdivisions remain poorly understood. Here, we report whole genome sequencing of 87 *Venturia* strains that represent each species and each population within *V. inaequalis*. We present a PacBio genome assembly for the *V. inaequalis* EU-B04 reference isolate. The size of selected genomes was determined by flow cytometry, and varied from 45 to 93 Mb. Genome assemblies of *V. inaequalis* and *V. aucupariae* contain a high content of transposable elements (TEs), most of which belong to the Gypsy or Copia LTR superfamilies and have been inactivated by Repeat-Induced Point mutations. The reference assembly of *V. inaequalis* presents a mosaic structure of GC-equilibrated regions that mainly contain predicted genes and AT-rich regions, mainly composed of TEs. Six pairs of strains were identified as clones. Single-Nucleotide Polymorphism (SNP) analysis between these clones revealed a high number of SNPs that are mostly located in AT-rich regions due to misalignments and allowed determining a false discovery rate. The availability of these genome sequences is expected to stimulate genetics and population genomics research of *Venturia* pathogens. Especially, it will help understanding the evolutionary history of *Venturia* species that are pathogenic on different hosts, a history that has probably been substantially influenced by TEs.
