## Supplementary material for "Population genome sequencing of the scab fungal species *Venturia inaequalis*, *Venturia pirina*, *Venturia aucupariae* and *Venturia asperata*"

### Sheet: Table S1
Table S1. Origin of sequenced isolates and genome statistics
ID	Name	Species	Country	Year	Population	Host	Reference	Sequencing strategy	Sequencing facility	Expected sequencing depth	Effective sequencing depth	Assembly size (Mb)	Genome size (Mb)	# scaffolds	scaffold N50 (bp)	GC% (quast)	GC% GC-equilibrated regions	GC% AT-rich regions	% AT-rich genome coverage	% TE genome coverage	%CSC BUSCO	# gene models	# SSPs	SSP%
2202	Vasp_2202_Ariane	V. asperata	France	2007	na	Malus x domestica 'Ariane'	Caffier et al., 2012	125 bp paired-end reads HiSeq 2500	Genotoul	74.1	19.0	34.1063	45.0795	1745	906521	49.16	50.4	38.3	10.5	3.45926	98.47	10542	396	3.7564
2349	Vasp_2349_Doug	V. asperata	New Zealand	1974	na	Malus x domestica 'Dougerthy'	Samuels and Sivanesan, 1975	125 bp paired-end reads HiSeq 2500	Genotoul	58.0	15.1	33.2883		2761	1012882	49.75	50.4	41.3	7.17	2.56773	98.75	10584	416	3.93046
2353	Vasp_2353_Ariane	V. asperata	France	2008	na	Malus x domestica 'Ariane'	Caffier et al., 2012	125 bp paired-end reads HiSeq 2500	Genotoul	99.3	24.2	34.9635	47.0615	3050	671423	49.06	50.4	39.4	12.1	4.14348	98.54	10638	395	3.7131
2371	Vauc_2371_sor	V. aucupariae	France	2005	SOR	Sorbus aucuparia	collected by Le Cam B and Gladieux P, INRA, Angers, France	125 bp paired-end reads HiSeq 2500	Genotoul	60.5	19.7	51.7055	63.5827	11099	157988	44.68	48.9	34.9	32.5	17.4	98.75	11288	461	4.08398
2222	Vina_2222_CAM	V. inaequalis	Kazakhstan	2006	CAM	Malus sieversii	De Gracia et al. 2015	100 bp paired-end reads HiSeq 2000	GATC Biotech	26.0	23.5	33.8907		5014	18280	48.9	49.3	35.5	2.65	1.99374	85.95	11560	566	4.89619
2223	Vina_2223_CAM	V. inaequalis	Kazakhstan	2006	CAM	Malus sieversii	De Gracia et al. 2015	100 bp paired-end reads HiSeq 2000	GATC Biotech	24.4	21.7	42.4029		8652	45070	47.04	49.1	35.2	16.5	na	97.91	11651	590	5.06394
2225	Vina_2225_CAM	V. inaequalis	Kazakhstan	2006	CAM	Malus sieversii	De Gracia et al. 2015	100 bp paired-end reads HiSeq 2000	GATC Biotech	40.5	36.4	44.2148		10357	44570	46.74	49.1	35.6	19.5	15.0296	98.12	11699	592	5.06026
2226	Vina_2226_CAM	V. inaequalis	Kazakhstan	2006	CAM	Malus sieversii	De Gracia et al. 2015	100 bp paired-end reads HiSeq 2000	GATC Biotech	38.3	30.8	41.2917		6764	44536	47.7	49.1	36.2	10	6.08774	97.98	12829	614	4.78603
2446	Vina_2446_CAM	V. inaequalis	Kazakhstan	2006	CAM	Malus sieversii	De Gracia et al. 2015	100 bp paired-end reads HiSeq 2000	GATC Biotech	88.1	79.7	45.74		11296	41973	46.37	49.1	35.6	22.1	17.4662	98.19	11705	588	5.02349
2447	Vina_2447_CAM	V. inaequalis	Kazakhstan	2006	CAM	Malus sieversii	De Gracia et al. 2015	100 bp paired-end reads HiSeq 2000	GATC Biotech	29.9	27.1	43.0108		10153	44585	47.05	49.1	35.8	17.5	13.5266	98.12	11682	594	5.08475
2448	Vina_2448_CAM	V. inaequalis	Kazakhstan	2006	CAM	Malus sieversii	De Gracia et al. 2015	100 bp paired-end reads HiSeq 2000	GATC Biotech	33.4	30.4	41.5		7435	57998	47.27	49.1	35	14	11.3805	98.19	11634	573	4.92522
2449	Vina_2449_CAM	V. inaequalis	Kazakhstan	2006	CAM	Malus sieversii	De Gracia et al. 2015	100 bp paired-end reads HiSeq 2000	GATC Biotech	20.8	19.0	40.1255		7109	56964	47.63	49.2	35.3	12.1	9.22937	98.05	11625	571	4.91183
2450	Vina_2450_CAM	V. inaequalis	Kazakhstan	2006	CAM	Malus sieversii	De Gracia et al. 2015	100 bp paired-end reads HiSeq 2000	GATC Biotech	49.3	44.1	44.4987		11221	46800	46.58	49.1	35.2	20.3	15.9225	98.12	11667	587	5.03128
2451	Vina_2451_CAM	V. inaequalis	Kazakhstan	2006	CAM	Malus sieversii	De Gracia et al. 2015	100 bp paired-end reads HiSeq 2000	GATC Biotech	38.5	35.6	43.584		8996	46014	46.77	49.1	35.4	18.7	14.0597	98.33	11660	595	5.10292
2452	Vina_2452_CAM	V. inaequalis	Kazakhstan	2006	CAM	Malus sieversii	De Gracia et al. 2015	100 bp paired-end reads HiSeq 2000	GATC Biotech	19.4	18.1	39.5713		6152	50968	47.71	49.2	35	10.8	7.71332	98.26	11632	561	4.8229
2453	Vina_2453_CAM	V. inaequalis	Kazakhstan	2006	CAM	Malus sieversii	De Gracia et al. 2015	100 bp paired-end reads HiSeq 2000	GATC Biotech	25.0	19.4	47.6073		8147	44047	47.28	49.1	35.7	12.6	7.50699	98.05	15296	635	4.15141
2454	Vina_2454_CAM	V. inaequalis	Kazakhstan	2006	CAM	Malus sieversii	De Gracia et al. 2015	100 bp paired-end reads HiSeq 2000	GATC Biotech	61.0	54.6	45.4623		11796	46998	46.39	49.1	35.5	22	17.3614	98.26	11635	594	5.10529
2455	Vina_2455_CAM	V. inaequalis	Kazakhstan	2006	CAM	Malus sieversii	De Gracia et al. 2015	100 bp paired-end reads HiSeq 2000	GATC Biotech	81.9	67.1	39.9233	84.4491	3715	44995	47.36	49.1	35.4	11.6	8.67381	98.26	11656	598	5.1304
2456	Vina_2456_CAM	V. inaequalis	Kazakhstan	2006	CAM	Malus sieversii	De Gracia et al. 2015	100 bp paired-end reads HiSeq 2000	GATC Biotech	30.4	27.4	42.6417		9833	44297	47.12	49.1	35.6	16.8	na	98.19	11679	594	5.08605
2457	Vina_2457_CAM	V. inaequalis	Kazakhstan	2006	CAM	Malus sieversii	De Gracia et al. 2015	100 bp paired-end reads HiSeq 2000	GATC Biotech	23.0	18.3	30.7518		9352	6523	48.85	49.2	34.9	2.01	1.2334	66.76	11203	527	4.7041
2458	Vina_2458_CAM	V. inaequalis	Kazakhstan	2006	CAM	Malus sieversii	De Gracia et al. 2015	100 bp paired-end reads HiSeq 2000	GATC Biotech	29.4	23.7	35.9729	88.3614	6074	30947	48.72	49.2	34	4.04	2.722	94.51	11637	605	5.19893
2459	Vina_2459_CAM	V. inaequalis	Kazakhstan	2006	CAM	Malus sieversii	De Gracia et al. 2015	100 bp paired-end reads HiSeq 2000	GATC Biotech	26.3	23.0	35.2147		6053	18795	48.18	49.1	34.3	6.18	3.82268	79.76	11641	583	5.00816
2460	Vina_2460_CAM	V. inaequalis	Kazakhstan	2006	CAM	Malus sieversii	De Gracia et al. 2015	100 bp paired-end reads HiSeq 2000	GATC Biotech	19.6	18.0	41.4851		8266	46284	47.3	49.1	35.3	14.8	10.8795	98.12	11654	585	5.01974
2461	Vina_2461_CAM	V. inaequalis	Kazakhstan	2006	CAM	Malus sieversii	De Gracia et al. 2015	100 bp paired-end reads HiSeq 2000	GATC Biotech	18.3	16.7	36.6304		2856	37160	48.65	na	na	na	3.70517	98.12	11648	576	4.94505
2227	Vina_2227_CAP	V. inaequalis	Kazakhstan	2006	CAP	Malus sieversii	De Gracia et al. 2015	100 bp paired-end reads HiSeq 2000	GATC Biotech	30.9	25.4	37.311		8047	23132	48.23	49.2	34.1	7.52	na	94.51	11618	582	5.00947
2228	Vina_2228_CAP	V. inaequalis	Kazakhstan	2006	CAP	Malus sieversii	De Gracia et al. 2015	100 bp paired-end reads HiSeq 2000	GATC Biotech	25.7	24.1	36.3511		4327	39140	48.94	na	na	na	4.28143	98.19	11637	584	5.01848
2229	Vina_2229_CAP	V. inaequalis	Kazakhstan	2006	CAP	Malus sieversii	De Gracia et al. 2015	100 bp paired-end reads HiSeq 2000	GATC Biotech	26.2	23.2	40.8377		8032	51990	47.51	49.1	35.2	12.8	9.97172	98.19	11643	572	4.91282
2230	Vina_2230_CAP	V. inaequalis	Kazakhstan	2006	CAP	Malus sieversii	De Gracia et al. 2015	100 bp paired-end reads HiSeq 2000	GATC Biotech	27.6	25.1	40.1338		8367	44003	47.75	49.2	35	11.7	8.95785	98.12	11632	565	4.85729
2232	Vina_2232_CAP	V. inaequalis	Kazakhstan	2006	CAP	Malus sieversii	De Gracia et al. 2015	100 bp paired-end reads HiSeq 2000	GATC Biotech	28.7	24.6	38.4703		6662	49895	48.21	49.2	35.2	8.13	6.24873	98.4	11653	562	4.82279
2462	Vina_2462_CAP	V. inaequalis	Kazakhstan	2006	CAP	Malus sieversii	De Gracia et al. 2015	100 bp paired-end reads HiSeq 2000	GATC Biotech	33.0	29.2	36.7227		6223	31753	48.51	49.2	34.5	5.37	3.59702	95.62	11572	572	4.94297
2463	Vina_2463_CAP	V. inaequalis	Kazakhstan	2006	CAP	Malus sieversii	De Gracia et al. 2015	100 bp paired-end reads HiSeq 2000	GATC Biotech	25.3	23.3	41.8509		8954	50760	47.4	49.2	36	15	12.3023	97.98	11636	585	5.0275
2464	Vina_2464_CAP	V. inaequalis	Kazakhstan	2006	CAP	Malus sieversii	De Gracia et al. 2015	100 bp paired-end reads HiSeq 2000	GATC Biotech	27.2	24.6	36.3833		4424	41149	48.54	49.2	35.9	5.27	3.61387	94.23	11595	560	4.82967
2465	Vina_2465_CAP	V. inaequalis	Kazakhstan	2006	CAP	Malus sieversii	De Gracia et al. 2015	100 bp paired-end reads HiSeq 2000	GATC Biotech	34.3	24.8	39.5248		8282	42344	47.98	49.2	35.8	10.7	7.72697	97.91	11646	602	5.16916
2466	Vina_2466_CAP	V. inaequalis	Kazakhstan	2006	CAP	Malus sieversii	De Gracia et al. 2015	100 bp paired-end reads HiSeq 2000	GATC Biotech	19.1	17.4	39.7925		6496	54956	47.8	49.2	35.6	10.9	8.61526	98.19	11629	579	4.97893
2467	Vina_2467_CAP	V. inaequalis	Kazakhstan	2006	CAP	Malus sieversii	De Gracia et al. 2015	100 bp paired-end reads HiSeq 2000	GATC Biotech	21.4	19.5	40.4392		7132	48923	47.61	49.2	35.1	12	9.51803	98.47	11673	561	4.80596
2468	Vina_2468_CAP	V. inaequalis	Kazakhstan	2006	CAP	Malus sieversii	De Gracia et al. 2015	100 bp paired-end reads HiSeq 2000	GATC Biotech	75.4	66.5	40.7618	90.592	3568	55350	47.15	49.1	35	12.9	10.2512	98.19	11607	551	4.74714
2469	Vina_2469_CAP	V. inaequalis	Kazakhstan	2006	CAP	Malus sieversii	De Gracia et al. 2015	100 bp paired-end reads HiSeq 2000	GATC Biotech	29.8	21.4	35.4667		7417	12769	47.9	48.9	34.2	5.25	3.28332	61.4	12536	553	4.4113
2470	Vina_2470_CAP	V. inaequalis	Kazakhstan	2006	CAP	Malus sieversii	De Gracia et al. 2015	100 bp paired-end reads HiSeq 2000	GATC Biotech	18.0	16.6	39.6342		6555	58764	47.85	49.1	35.7	10.5	8.47081	98.12	11657	563	4.82972
2471	Vina_2471_CAP	V. inaequalis	Kazakhstan	2006	CAP	Malus sieversii	De Gracia et al. 2015	100 bp paired-end reads HiSeq 2000	GATC Biotech	29.1	27.0	35.833		2659	36149	48.63	49.3	35.9	3.5	2.47321	96.18	11577	571	4.93219
2472	Vina_2472_CAP	V. inaequalis	Kazakhstan	2006	CAP	Malus sieversii	De Gracia et al. 2015	100 bp paired-end reads HiSeq 2000	GATC Biotech	21.7	20.1	38.5313		5888	56861	48.32	49.2	35.3	6.33	4.03878	97.36	11741	585	4.98254
2473	Vina_2473_CAP	V. inaequalis	Kazakhstan	2006	CAP	Malus sieversii	De Gracia et al. 2015	100 bp paired-end reads HiSeq 2000	GATC Biotech	26.3	22.3	35.0886		4192	30152	48.46	49.1	35	4.94	3.30995	84.7	11625	557	4.7914
2474	Vina_2474_CAP	V. inaequalis	Kazakhstan	2006	CAP	Malus sieversii	De Gracia et al. 2015	100 bp paired-end reads HiSeq 2000	GATC Biotech	26.3	22.1	40.3404		8185	58936	47.68	49.1	35.3	11.8	9.18505	98.05	11619	585	5.03486
2475	Vina_2475_CAP	V. inaequalis	Kazakhstan	2006	CAP	Malus sieversii	De Gracia et al. 2015	100 bp paired-end reads HiSeq 2000	GATC Biotech	49.5	45.1	42.8132		9558	56704	47.04	49.1	35.1	16.2	13.5228	98.12	11635	574	4.93339
2476	Vina_2476_CAP	V. inaequalis	Kazakhstan	2006	CAP	Malus sieversii	De Gracia et al. 2015	100 bp paired-end reads HiSeq 2000	GATC Biotech	18.2	15.5	39.6316		6859	52309	47.84	49.2	35.5	10.5	na	98.12	11655	577	4.95066
2493	Vina_2493_domASIA	V. inaequalis	China, Jiling	2008	domASIA	Malus x domestica 'Haitang'	scabbed leaf provided by Zhang XG, Shandong University, Taian, China	125 bp paired-end reads HiSeq 2500	Genotoul	59.3	52.9	69.0453		19715	48470	43.44	49.1	37	48.8	44.9159	98.33	11626	555	4.77378
2508	Vina_2508_domASIA	V. inaequalis	Japan	2008	domASIA	Malus x domestica 'Fuji'	scabbed leaf provided by Ishii H, Kobe University, Kobe, Japan	125 bp paired-end reads HiSeq 2500	Genotoul	97.2	90.4	68.4544	86.0019	5711	105458	43.22	49.2	36.8	47.9	46.3088	98.47	11692	567	4.84947
104	Vina_104_domEU	V. inaequalis	France	1978	domEU	Malus x domestica 'Golden'	Bénaouf and Parisi 2000	125 bp paired-end reads HiSeq 2500	Genotoul	59.7	55.8	67.432		7820	44162	43.94	49	37.5	44.6	41.6408	98.47	11733	563	4.79843
301	Vina_301_domEU	V. inaequalis	Germany	1988	domEU	Malus x domestica '81/19-53'	Bénaouf and Parisi 2000	125 bp paired-end reads HiSeq 2500	Genotoul	49.0	45.9	69.9472		12783	56908	43.39	49.1	37	48	43.856	98.26	11835	572	4.83312
2492	Vina_2492_domEU	V. inaequalis	France	2003	domEU	Malus x domestica 'Judor'	Lemaire et al., 2016	125 bp paired-end reads HiSeq 2500	Genotoul	64.4	60.9	69.683		6404	88314	43.31	49.2	37.1	48.6	45.2898	98.12	11772	561	4.76555
2498	Vina_2498_domEU	V. inaequalis	Sweden	2005	domEU	Malus x domestica 'Gala'	Gladieux et al. 2008	125 bp paired-end reads HiSeq 2500	Genotoul	57.6	54.9	69.2957		9919	58483	43.32	49.1	37.2	48.4	45.1309	98.12	11702	560	4.78551
2499	Vina_2499_domEU	V. inaequalis	Spain	2005	domEU	Malus x domestica 'Golden'	Gladieux et al. 2008	125 bp paired-end reads HiSeq 2500	Genotoul	77.4	69.4	66.8117		7808	48649	43.9	49.1	37.5	45.2	41.7782	98.26	11795	569	4.82408
EU-B04	Vina_EUB04_domEU	V. inaequalis	Belgium	1998	domEU	Malus x domestica 'Golden'	Parisi et al., 2004	PacBio RS II	CSHL and Genotoul	NA	NA	72.7916	88.9378	66	2978635	43.13	49.2	36.9	48.6	55.7241	97.84	12450	756	6.07229
1286	Vina_1286_RVI6	V. inaequalis	France	1996	domRvi6	Malus x domestica 'Judeline'	Guérin et al. 2007	125 bp paired-end reads HiSeq 2500	Genotoul	53.0	49.9	68.4666		9021	55707	43.49	49.1	37.1	47.2	44.4778	98.19	11729	573	4.88533
1680	Vina_1680_RVI6	V. inaequalis	France	2001	domRvi6	Malus x domestica 'Judeline'	Caffier et al., 2015	125 bp paired-end reads HiSeq 2500	Genotoul	62.0	57.6	44.216		4920	63874	47.57	49.1	41.1	18	17.6894	98.33	11700	554	4.73504
2199	Vina_2199_RVI6	V. inaequalis	Denmark	2003	domRvi6	Malus x domestica 'Florina'	Caffier et al., 2015	100 bp paired-end reads HiSeq 2000	Genotoul	48.3	45.9	70.1085		11223	56062	43.37	49.1	37.2	48.4	42.8096	98.4	11778	581	4.93293
2491	Vina_2491_RVI6	V. inaequalis	United Kingdom	2000	domRvi6	Malus x domestica 'Florina'	collected by Roberts T, East Malling Research, East Malling, England	125 bp paired-end reads HiSeq 2500	Genotoul	90.0	77.6	67.8926		6467	88666	43.39	49.2	37	47.3	44.7112	98.19	11700	566	4.83761
EU-NL24	Vina_EUNL24_RVI6	V. inaequalis	The Netherlands	1998	domRvi6	Malus x domestica 'Prima'	Parisi et al., 2004	125 bp paired-end reads HiSeq 2500	Genotoul	64.8	62.5	66.9977		7200	56223	43.9	49	37.5	45.4	43.7097	98.33	11771	565	4.79993
1066e	Vina_1066e_flo	V. inaequalis	United Kingdom	1993	FLO	Malus floribunda '821'	Roberts and Crute, 1994	125 bp paired-end reads HiSeq 2500	Genotoul	48.8	45.6	67.4081	82.3871	10402	55875	43.63	49.1	37	46.6	42.9293	98.47	11676	563	4.82186
1180	Vina_1180_flo	V. inaequalis	Germany	1995	FLO	Malus floribunda '54-1'	na	125 bp paired-end reads HiSeq 2500	Genotoul	62.7	57.3	65.2686		6926	53541	43.97	49.1	37.2	43.7	41.7273	98.19	11718	576	4.91551
1393	Vina_1393_flo	V. inaequalis	Germany	1999	FLO	Malus floribunda	collected by Kollar A, JKI, Dossenheim, Germany	125 bp paired-end reads HiSeq 2500	Genotoul	65.6	62.6	70.0131		12948	63434	43.42	49.1	37	48.4	45.2187	98.26	11659	561	4.81173
2490	Vina_2490_flo	V. inaequalis	Spain	2003	FLO	Malus floribunda	collected by Dapena E, SERIDA, Villaviciosa, Spain	125 bp paired-end reads HiSeq 2500	Genotoul	56.3	53.2	36.916		3277	44103	48.95	na	na	na	5.36078	98.26	11693	577	4.93458
2263	Vina_2263_loq	V. inaequalis	Spain	2006	LOQ	Eriobotrya japonica 'Algerie'	Gladieux et al. 2010a	125 bp paired-end reads HiSeq 2500	Genotoul	55.3	23.3	39.9255	84.1472	4088	66469	48.21	na	na	na	10.2328	98.12	11694	561	4.79733
2503	Vina_2503_loq	V. inaequalis	Spain	2006	LOQ	Eriobotrya japonica	Gladieux et al. 2010a	100 bp paired-end reads HiSeq 2000	Genotoul	37.2	34.4	66.8211		10770	61322	43.16	49.1	36.4	47.6	39.0158	98.33	11676	571	4.89037
2504	Vina_2504_loq	V. inaequalis	Spain	2006	LOQ	Eriobotrya japonica 'Algerie'	Gladieux et al. 2010a	125 bp paired-end reads HiSeq 2500	Genotoul	8.8	8.2	68.073	88.8389	7963	68393	43.02	49.1	36.4	48.4	40.8287	98.19	11706	568	4.85221
2505	Vina_2505_loq	V. inaequalis	Iran	2006	LOQ	Eriobotrya japonica	Gladieux et al. 2010a	125 bp paired-end reads HiSeq 2500	Genotoul	69.5	63.4	67.6106		9607	66972	43.08	49.1	36.4	48.1	40.7827	98.26	11679	570	4.88055
2506	Vina_2506_loq	V. inaequalis	France	2004	LOQ	Eriobotrya japonica	Gladieux et al. 2010a	125 bp paired-end reads HiSeq 2500	Genotoul	67.3	60.9	37.908		2616	65180	48.56	na	na	na	6.48176	98.26	11684	603	5.1609
2389	Vina_2389_sor	V. inaequalis	France	2005	SOR	Sorbus aucuparia	collected by Le Cam B and Gladieux P, INRA, Angers, France	100 bp paired-end reads HiSeq 2000	Genotoul	18.9	17.3	44.0795	88.0985	20695	56730	47.74	49.1	34.6	16.6	13.1688	98.12	11740	598	5.0937
2484	Vina_2484_ori	V. inaequalis	Armenia	2009	ORI	Malus orientalis	scabbed leaf provided by Gladieux P, INRA, Montpellier, France	100 bp paired-end reads HiSeq 2000	Genotoul	36.9	34.8	65.2456		10157	58129	43.61	49.2	36.8	45.5	41.4131	98.26	11696	590	5.04446
2485	Vina_2485_ori	V. inaequalis	Armenia	2009	ORI	Malus orientalis	scabbed leaf provided by Gladieux P, INRA, Montpellier, France	125 bp paired-end reads HiSeq 2500	Genotoul	48.0	45.5	39.3419		8355	44115	48.57	49.2	37.6	5.74	11.2218	97.77	11726	579	4.93775
2486	Vina_2486_ori	V. inaequalis	Armenia	2009	ORI	Malus orientalis	scabbed leaf provided by Gladieux P, INRA, Montpellier, France	100 bp paired-end reads HiSeq 2000	Genotoul	81.5	75.7	69.2654	86.965	6402	74948	43.29	49.2	37.1	48.4	45.9915	97.98	11712	589	5.02903
2487	Vina_2487_ori	V. inaequalis	Armenia	2009	ORI	Malus orientalis	scabbed leaf provided by Gladieux P, INRA, Montpellier, France	125 bp paired-end reads HiSeq 2500	Genotoul	137.0	125.9	69.8152		4967	105147	43.22	49.2	37	48.7	47.3331	98.33	11756	586	4.98469
2488	Vina_2488_ori	V. inaequalis	Armenia	2009	ORI	Malus orientalis	scabbed leaf provided by Gladieux P, INRA, Montpellier, France	125 bp paired-end reads HiSeq 2500	Genotoul	70.1	65.6	71.4507	92.9368	18082	50246	43.31	49.1	37	49.1	45.3581	98.12	11727	568	4.84352
2489	Vina_2489_ori	V. inaequalis	Armenia	2009	ORI	Malus orientalis	scabbed leaf provided by Gladieux P, INRA, Montpellier, France	125 bp paired-end reads HiSeq 2500	Genotoul	126.7	102.5	48.9431		13742	45520	46.83	49.1	39.8	25.6	na	98.12	11741	574	4.88885
186	Vina_186_pyr	V. inaequalis	Ireland	1987	PYR	Pyracantha 'Red Colum'	Le Cam et al. 2002	125 bp paired-end reads HiSeq 2500	Genotoul	84.5	76.2	60.8284		5839	139194	43.77	49.2	36.3	42.2	39.0535	98.33	11715	597	5.09603
1669	Vina_1669_pyr	V. inaequalis	USA, KY	2001	PYR	Pyracantha	Gladieux et al. 2010a	100 bp paired-end reads HiSeq 2000	Genotoul	10.5	9.5	38.8101	74.2697	21353	9492	47.2	48.8	34.9	17.7	13.7517	71.97	10942	613	5.60227
2266	Vina_2266_pyr	V. inaequalis	France	1993	PYR	Pyracantha 'Mohave'	Gladieux et al. 2010a	125 bp paired-end reads HiSeq 2500	Genotoul	49.3	44.1	59.0829		6883	70794	44.18	49.1	36.6	40	36.6265	98.19	11720	603	5.14505
2269	Vina_2269_pyr	V. inaequalis	Sweden	2003	PYR	Pyracantha	Gladieux et al. 2010a	100 bp paired-end reads HiSeq 2000	Genotoul	28.2	25.9	48.5759	76.3618	31301	58314	47.03	49.1	35.7	26.1	20.9893	98.33	11707	603	5.15076
2507	Vina_2507_pyr	V. inaequalis	Chili	2004	PYR	Pyracantha coccinea	Gladieux et al. 2010a	125 bp paired-end reads HiSeq 2500	Genotoul	44.6	40.1	43.7878		5901	67588	47.36	49.1	39.8	18.5	17.5176	98.26	11703	580	4.95599
2478	Vina_2478_syl	V. inaequalis	France	2005	SYL	Malus sylvestris	Gladieux et al., 2010b	125 bp paired-end reads HiSeq 2500	Genotoul	67.5	63.8	61.6231	81.5769	10843	54858	44.54	49	37.3	40.3	31.5181	97.98	13539	594	4.38733
2479	Vina_2479_syl	V. inaequalis	France	2005	SYL	Malus sylvestris	Gladieux et al., 2010b	125 bp paired-end reads HiSeq 2500	Genotoul	70.4	66.2	65.1218		10727	68536	43.46	49.1	36.5	46.5	42.2029	98.4	11624	562	4.83482
2480	Vina_2480_syl	V. inaequalis	France	2005	SYL	Malus sylvestris	Gladieux et al., 2010b	125 bp paired-end reads HiSeq 2500	Genotoul	75.6	72.5	66.8758	85.6235	8642	78785	43.26	49.2	36.4	47.1	43.7264	97.98	11653	578	4.9601
2481	Vina_2481_syl	V. inaequalis	France	2005	SYL	Malus sylvestris	Gladieux et al., 2010b	125 bp paired-end reads HiSeq 2500	Genotoul	92.9	85.5	67.202		8670	62219	43.33	49.1	36.6	47.3	43.5515	98.12	11653	570	4.89144
2482	Vina_2482_syl	V. inaequalis	France	2005	SYL	Malus sylvestris	Gladieux et al., 2010b	125 bp paired-end reads HiSeq 2500	Genotoul	106.2	90.7	61.8492		5261	65508	43.87	49	36.7	43.2	40.4007	98.19	11616	565	4.86398
2483	Vina_2483_syl	V. inaequalis	France	2005	SYL	Malus sylvestris	Gladieux et al., 2010b	125 bp paired-end reads HiSeq 2500	Genotoul	108.0	85.2	43.6619		6107	66044	47.23	49.1	39.5	19.5	17.7536	98.19	11656	585	5.01887
2346	Vpir_2346_pir	V. pirina	New Zealand	1990	na	Pyrus communis	Le Cam et al. 2001	100 bp paired-end reads HiSeq 2000	Genotoul	38.3	14.3	39.4107	73.4977	10237	154123	48.37	49.1	35.2	8.74	5.50908	98.12	11553	563	4.87319
VP36	Vpir_VP36_pir	V. pirina	France	1987	na	Pyrus communis 'Conference'	Le Cam et al. 2001	100 bp paired-end reads HiSeq 2000	Genotoul	21.1	7.5	37.9523	68.7304	7905	132409	48.64	49	33.5	5.53	3.47671	98.33	11610	574	4.94401
VP151	Vpir_VP151_pir	V. pirina	France	2006	na	Pyrus communis 'Legipont'	na	100 bp paired-end reads HiSeq 2000	Genotoul	16.6	5.9	38.1554	68.7293	5879	147710	48.48	49	34.9	5.7	3.35631	97.64	11617	576	4.95825
	Comment									= sum of trimmed read length divided by refrence genome length	= average per base DoS for SNP calling after read trimming, mapping and filtering (e.g. markduplicates)		flow cytometry			Quast	OcculterCut	OcculterCut	OcculterCut	REPET	CSC = complete single copy		SSP = secreted-small protein
