## Supplementary material for "Population genome sequencing of the scab fungal species *Venturia inaequalis*, *Venturia pirina*, *Venturia aucupariae* and *Venturia asperata*"

### Sheet: Feuil1
Table S2. Transposable element class coverage (bp as determined by REPET)
	Class II	Class II	Class II	Class I	Class I	Class I	Class I	Class I	na
	Helitron	TIR	MITE	LINE	Copia	Gypsy	LARD	TRIM	noCat	total		TE legend
Vasp_2202_Ariane	0	30358	3099	0	7786	955387	9648	4164	169383	1179825		TIR	Terminal Inverted Repeat
Vasp_2349_Doug	0	22100	3173	0	7074	683148	9877	4286	125096	854754		MITE	Miniature Inverted-repeat Transposable Element
Vasp_2353_Ariane	0	33009	1858	0	7643	1275370	10522	4694	115608	1448704		LINE	Long-interspersed Nuclear Element
Vauc_2371_sor	45816	525647	33820	20284	2632436	4430816	239864	13558	1054492	8996733		LARD	LArge Retrotransposon Derivative
Vina_2222_CAM	19354	203852	85857	14461	52817	191070	35037	6589	66655	675692		TRIM	Terminal Repeat Retrotransposon In Miniature
Vina_2225_CAM	163140	1325158	216113	38904	998572	2567486	118472	12367	1205109	6645321
Vina_2226_CAM	78685	626720	181078	25812	245210	916345	71315	9719	358846	2513730
Vina_2446_CAM	184775	1528599	242374	45054	1248781	3093673	121437	12839	1511513	7989045
Vina_2447_CAM	157528	1190131	204971	24909	876128	2224666	91356	11205	1037021	5817915
Vina_2448_CAM	141001	1004247	203312	43773	651821	1737207	82629	14783	844155	4722928
Vina_2449_CAM	119028	786710	180421	25266	533083	1321806	65926	12342	658752	3703334
Vina_2450_CAM	166705	1416249	228937	36228	1099104	2621699	111771	11836	1392772	7085301
Vina_2451_CAM	148831	1316925	220014	24604	870130	2290446	117880	11505	1127432	6127767
Vina_2452_CAM	123568	751219	174045	18187	382358	1024112	53380	11599	513793	3052261
Vina_2453_CAM	87874	848889	180417	34276	455586	1307073	63716	10044	586003	3573878
Vina_2454_CAM	171212	1508627	240370	43759	1278819	2917973	128486	13033	1590615	7892894
Vina_2455_CAM	117173	834510	206443	31592	386007	1244492	80544	10095	552017	3462873
Vina_2457_CAM	23452	118688	55606	11870	22803	83029	22050	4779	37017	379294
Vina_2458_CAM	22073	280861	130243	16664	88965	284912	47831	8020	99612	979181
Vina_2459_CAM	26412	355269	129162	20689	128441	458707	57533	7903	162029	1346145
Vina_2460_CAM	112200	1008017	186385	30719	627783	1665897	81821	12426	788125	4513373
Vina_2461_CAM	70141	359904	135324	18192	146432	409143	37001	9591	171491	1357219
Vina_2228_CAP	42850	286500	141276	7213	141129	621601	57870	8273	249632	1556344
Vina_2229_CAP	102578	909648	200682	27412	564746	1428337	81422	14262	743138	4072225
Vina_2230_CAP	82930	784956	176774	28361	486578	1327017	56292	10472	641743	3595123
Vina_2232_CAP	69328	555863	168733	20309	289268	850513	64891	10375	374624	2403904
Vina_2462_CAP	60717	333407	131816	27747	128115	422812	40522	13173	162615	1320924
Vina_2463_CAP	125491	989078	180908	21868	721565	2106115	81808	9929	911845	5148607
Vina_2464_CAP	55265	409701	120526	16669	139303	385894	32559	9047	145880	1314844
Vina_2465_CAP	87597	725380	178748	21446	391303	1084842	75028	8872	480851	3054067
Vina_2466_CAP	124674	766243	189303	21755	445993	1218177	58047	14253	589785	3428230
Vina_2467_CAP	126815	876333	189439	25806	501665	1358037	68627	11416	690874	3849012
Vina_2468_CAP	126020	975554	207985	38016	563062	1459909	86862	11554	709590	4178552
Vina_2469_CAP	45403	306648	113343	27741	98281	392176	42517	5770	132607	1164486
Vina_2470_CAP	94346	773134	166702	45933	432075	1195267	60807	11286	577792	3357342
Vina_2471_CAP	39876	285656	107528	14609	82274	218756	29463	7704	100362	886228
Vina_2472_CAP	65157	416488	132749	40087	153335	510185	49758	8297	180136	1556192
Vina_2473_CAP	29106	379378	116412	26968	107978	343392	32842	7303	118036	1161415
Vina_2474_CAP	105432	771508	184791	21871	496226	1362637	90564	10165	662091	3705285
Vina_2475_CAP	150587	1047405	202250	26380	844370	2200365	133637	11275	1173288	5789557
Vina_2493_domASIA	278813	2208788	311955	105943	8188753	12726160	354060	12756	6825133	31012361
Vina_2508_domASIA	207604	2467223	306083	130683	8799015	11483357	434452	13894	7858055	31700366
Vina_104_domEU	200990	1969115	290247	132727	7026654	10623641	310461	16255	7509143	28079233
Vina_301_domEU	159105	2217471	299810	148486	8219264	11722329	358717	17950	7532884	30676016
Vina_2492_domEU	210067	2223262	314709	156810	8117202	12132623	374976	18960	8010672	31559281
Vina_2498_domEU	136080	2346838	297501	117402	8031944	12364095	344951	16512	7618439	31273762
Vina_2499_domEU	165935	2205699	284858	98676	6932248	10409796	330400	18591	7466543	27912746
Vina_EUB04_domEU	205661	3314953	355084	199368	10675035	15233893	806114	19524	9752803	40562435
Vina_1286_RVI6	160569	2214545	314744	124119	7387633	12231843	379846	16714	7622413	30452426
Vina_1680_RVI6	31860	602792	210139	38384	1232916	3803051	210804	13163	1678431	7821540
Vina_2199_RVI6	126573	2271218	259182	116857	7775464	11629327	315839	21615	7497050	30013125
Vina_2491_RVI6	141387	2414999	310627	126577	8206395	11147590	405736	18668	7583615	30355594
Vina_EUNL24_RVI6	198887	1992307	273543	123118	7424478	11950011	352248	19173	6950758	29284523
Vina_1066e_flo	150980	2278203	298075	118055	7360345	11345397	359168	17119	7010453	28937795
Vina_1180_flo	195227	2002368	289953	100069	6932472	10970626	344809	15360	6383980	27234864
Vina_1393_flo	131550	2413339	302754	137261	8286748	12473372	375544	19092	7519384	31659044
Vina_2490_flo	6815	251873	171977	11707	187178	860907	158594	11672	318264	1978987
Vina_2263_loq	32828	385615	221473	7428	467157	1860839	255028	11437	843707	4085512
Vina_2503_loq	286146	2092420	311152	68517	5943069	10038312	453167	17616	6860363	26070762
Vina_2504_loq	298197	2045039	323456	68694	6231499	10793367	434912	17097	7581096	27793357
Vina_2505_loq	208833	2140398	319323	79845	6380516	10832974	458104	20383	7133027	27573403
Vina_2506_loq	18648	361928	206882	3370	228578	980058	216679	7828	433135	2457106
Vina_2389_sor	93444	962147	243871	33767	932930	2016876	187813	12749	1321159	5804756
Vina_2484_ori	132915	2496596	292831	117192	8207241	9509434	339135	17998	5906879	27020221
Vina_2485_ori	8212	283871	192230	7821	1516544	1778719	158513	11663	457303	4414876
Vina_2486_ori	209215	2747546	331147	140625	9481397	11420203	379242	15129	7131686	31856190
Vina_2487_ori	219838	2934295	323926	150829	9740088	11975103	410844	16218	7274534	33045675
Vina_2488_ori	271186	2679437	334047	129709	8613500	11812031	375241	18465	8175084	32408700
Vina_186_pyr	152500	2252819	327710	71081	6342478	9110214	323830	20687	5154292	23755611
Vina_1669_pyr	92298	914815	241360	38521	848721	2014221	136842	17204	1033074	5337056
Vina_2266_pyr	133809	1772274	304420	62374	5546228	8692659	270435	19849	4837974	21640022
Vina_2269_pyr	124145	1260194	274349	50560	2224326	3952300	212959	20103	2076816	10195752
Vina_2507_pyr	44769	551010	216306	36875	1436084	3793291	192957	13056	1386229	7670577
Vina_2478_syl	93186	1457842	279616	85637	5006575	7512616	273293	14936	4698703	19422404
Vina_2479_syl	147810	2139400	284388	107586	7663162	10071710	382791	15566	6670900	27483313
Vina_2480_syl	111219	2162923	309382	130814	8554722	10421012	346458	17889	7187981	29242400
Vina_2481_syl	136483	2156726	296616	113447	7541257	11065783	345185	14180	7597767	29267444
Vina_2482_syl	145769	1673069	274947	104015	7347465	8605655	313260	15942	6507359	24987481
Vina_2483_syl	41709	560506	207536	44149	1611116	3469909	237525	11647	1567475	7751572
Vpyr_2346_pyr	23632	98446	66723	33021	623495	1051369	136520	2994	134968	2171168
Vpyr_VP36_pyr	29466	84805	64875	0	309302	670502	80047	3508	76987	1319492
Vpyr_VP151_pyr	35273	85628	67308	14583	222016	679546	89278	3523	83457	1280612
